# CRISPR-Cas9/Cas12a Systems for efficient genome editing and large genomic fragment deletions in *Aspergillus niger*

**DOI:** 10.1101/2024.06.24.600459

**Authors:** Guoliang Yuan, Shuang Deng, Jeffrey J. Czajka, Ziyu Dai, Beth A. Hofstad, Joonhoon Kim, Kyle R. Pomraning

**Author notes:** Corresponding authors: Guoliang Yuan; Kyle R. Pomraning.

## Abstract

CRISPR technology has revolutionized fungal genetic engineering by accelerating the pace and expanding the feasible scope of experiments in this field. Among various CRISPR-Cas systems, Cas9 and Cas12a are widely used in genetic and metabolic engineering. In filamentous fungi, both Cas9 and Cas12a have been utilized as CRISPR nucleases. In this work we first compared efficacies and types of genetic edits for CRISPR-Cas9 and -Cas12a systems at the polyketide synthase (*albA*) gene locus in *Aspergillus niger*. By employing a tRNA-based gRNA polycistronic cassette, both Cas9 and Cas12a have demonstrated remarkable editing efficacy. Cas12a demonstrated superiority over Cas9 protein when one gRNA was used for targeting, achieving an editing efficiency of 89.5% compared to 15% for Cas9. Moreover, when employing two gRNAs for targeting, both systems achieved up to 100% editing efficiency for single gene editing. In addition, the CRISPR-Cas9 system has been reported to induce large genomic deletions in various species. However, its use for engineering large chromosomal segments deletions in filamentous fungi still requires optimization. Here, we engineered Cas9 and - Cas12a-induced large genomic fragment deletions by targeting various genomic regions of *A*. *niger* ranging from 3.5 kb to 40 kb. Our findings demonstrate that targeted engineering of large chromosomal segments can be achieved, with deletions of up to 66.7% efficiency. Furthermore, by targeting a secondary metabolite gene cluster, we show that fragments over 100 kb can be efficiently and specifically deleted using the CRISPR-Cas9 or -Cas12a system. Overall, in this paper, we present an efficient multi-gRNA genome editing system utilizing Cas9 or Cas12a that enables highly efficient targeted editing of genes and large chromosomal regions in *A*. *niger*.
