## Supplemental Table S1 for "CRISPR-Cas9/Cas12a Systems for efficient genome editing and large genomic fragment deletions in *Aspergillus niger*"

### Sheet: Sheet1
Table S1. All gBlocks used in this study.
Name	Sequence	Usage
7_gBlocks	gtttccgctgagggtttaattaaGATCACATAGATGCTCGGTTGACAGGACCACCTATAGCAAGTACTTTGTAGGAGGTTCTCCTAACGCTTGGCTTCAAATCCAATCAGGATATCAGTGAGTTACTGTTTGTCATCGCATCCTCATGAAGTCGCTCAACAGCCACTGAGAAGCAAATATTTGGGAGACCATCCCTGATGTTGAAATTTTACGCTGGAGCCCATTCACCGGTGAGCTCGGGGACAGTCTGGCCAGTGGAGCGGAAAATCTTCAACTAACTCTGATTGGTACCACAGGTAGCCCCACAGAACAAACCGAGCAAACATGAAAATTTTCGCTTGAGGTTAGCGCACTCGCTAGCGCCTGCCCGCAAATATAAAAGGCCCCGAAATCCCATGC…	Cloning gBlock for pGY5
16_gBlocks	gtttccgctgagggtttaattaaGATCACATAGATGCTCGGTTGACAGGACCACCTATAGCAAGTACTTTGTAGGAGGTTCTCCTAACGCTTGGCTTCAAATCCAATCAGGATATCAGTGAGTTACTGTTTGTCATCGCATCCTCATGAAGTCGCTCAACAGCCACTGAGAAGCAAATATTTGGGAGACCATCCCTGATGTTGAAATTTTACGCTGGAGCCCATTCACCGGTGAGCTCGGGGACAGTCTGGCCAGTGGAGCGGAAAATCTTCAACTAACTCTGATTGGTACCACAGGTAGCCCCACAGAACAAACCGAGCAAACATGAAAATTTTCGCTTGAGGTTAGCGCACTCGCTAGCGCCTGCCCGCAAATATAAAAGGCCCCGAAATCCCATGC…	Cloning gBlock for pGY6
17_gBlocks	GCATGAGTACCTGACAACCGGTTTTAGAGCTAGAAATAGCAAGTTAAAATAAGGCTAGTCCGTTATCAACTTGAAAAAGTGGCACCGAGTCGGTGCTGTCAATTTTTACACTTGATGTTGGTGTAATCAGGCGATCAGAGTTTGCTCAAATTCTCTCTTGTTTTAGATTCTGAAGAATATAATTTTTACATGACTAGTTCATTTTACTTCCAAGTAGACTATTTGTAGATTGAGATTGCCGTCAACTTTATTCATAGAATCACATTAAATTGCTCATTGACCTGCATGTCTATGCACACATTCACATCTATCTTCTCAGGGTattaagacctcagccgagac	Cloning gBlock for pGY6
77_gBlocks	agtatctgagcacttctcccttttatattccacaaaacataacacagacttcgtatgtccaagctcgagaagttcaccaactgctactccctcagcaagaccctccgcttcaaggctatccccgtcggcaagacccaagagaatatcgataacaagcgcctcctcgtcgaggatgagaagcgcgccgaggattacaagggcgtcaagaagctcctcgatcgctactacctctccttcatcaacgatgtcctccactccatcaagctcaagaacctcaacaactacatctccctgttccgcaagaaaacccgcaccgagaaagagaacaaagagctggaaaacctcgagatcaacctccgcaaagagatcgccaaggccttcaagggcaacgagggctac…	Cloning gBlock for pGY53
78_gBlocks	agatcatcatccagaaggtggacgagatctacaaggtctacggctcctctgagaagctgttcgatgccgacttcgtcctcgaaaagtccctgaagaagaacgacgccgtcgtcgctatcatgaaggatctgctcgattccgtgaagtcgttcgagaactacatcaaggctttcttcggtgagggcaaagagactaaccgcgacgagagcttctacggtgatttcgtcctggcctacgatatcctcctcaaggtcgatcacatctacgatgctatccgcaactacgtcacccagaagccttactccaaggataagttcaagttgtacttccagaatcctcagttcatgggcggctgggacaaagacaaagaaaccgattaccgcgccaccatcctccgct…	Cloning gBlock for pGY53
79_gBlocks	tgaacgaaatcatcaacaacttcaacggtatccgcatcaagaccgactaccacagcctcctcgataagaaagaaaaagagcgcttcgaggcccgccagaactggacctccatcgagaacatcaaagagttgaaggccggctacatctcgcaggtcgtccacaagatctgcgagctggtcgagaagtatgatgccgtgatcgctctcgaggatctgaactccggcttcaagaacagccgcgtcaaggttgagaagcaggtctaccaaaagttcgagaagatgctcatcgacaagctcaactacatggtcgacaagaagtcgaacccctgcgccaccggcggagccctcaagggctaccagatcactaacaagttcgagtcgttcaagtccatgagcaccc…	Cloning gBlock for pGY53
54_gBlocks	ATggtctcCTCCAATATACGGTTTCGAAGAAGGGTTTTAGAGCTAGAAATAGCAAGTTAAAATAAGGCTAGTCCGTTATCAACTTGAAAAAGTGGCACCGAGTCGGTGCGGGGCAATGGCGCATCTGGGAGCGCGTCAGACTGAAGATCTGGAGGtGGCCGGTTCAAGCCCGGCTTGCCCCAAAGTACAAGCCGgagaccTA	Cloning gBlock for pGY42
55_gBlocks	ATggtctcCAGCCTGAGTACGAGTTTTAGAGCTAGAAATAGCAAGTTAAAATAAGGCTAGTCCGTTATCAACTTGAAAAAGTGGCACCGAGTCGGTGCGGCCTGCTGGCCCAATGGTAAGGCGCTTGACTACGGATCAAGAGAtTGCAGGTTCGAGTCCTGCGTAGGTCACTCCAAGCTGATGgagaccTA	Cloning gBlock for pGY42
56_gBlocks	ATggtctcCTGATGCTCACACGTTTTAGAGCTAGAAATAGCAAGTTAAAATAAGGCTAGTCCGTTATCAACTTGAAAAAGTGGCACCGAGTCGGTGCGGGGCTGTGGTTTAGTGGTATAATATTCCCTTAGCATGGGAGAGGtCCGGGGTTCGATTCCCCGCAGCTCCAGCATGAGTACCTGACAACCGGTTTGgagaccTA	Cloning gBlock for pGY42
83_gBlocks	ATggtctcCTCCAGAACCACCAAGGTTCACGAGGTTTTAGAGCTAGAAATAGCAAGTTAAAATAAGGCTAGTCCGTTATCAACTTGAAAAAGTGGCACCGAGTCGGTGCGGGGCAATGGCGCATCTGGGAGCGCGTCAGACTGAAGATCTGGAGGtGGCCGGTTCAAGCCCGGCTTGCCCCAAGGAAGTATGgagaccTA	Cloning gBlock for pGY56/pGY76
84_gBlocks	ATggtctcCGTATGAACCAAGAGGGTTTTAGAGCTAGAAATAGCAAGTTAAAATAAGGCTAGTCCGTTATCAACTTGAAAAAGTGGCACCGAGTCGGTGCGGCCTGCTGGCCCAATGGTAAGGCGCTTGACTACGGATCAAGAGAtTGCAGGTTCGAGTCCTGCGTAGGTCACAGCAGCAAGACGGgagaccTA	Cloning gBlock for pGY56
85_gBlocks	ATggtctcCGACGCCCACAGGTTTTAGAGCTAGAAATAGCAAGTTAAAATAAGGCTAGTCCGTTATCAACTTGAAAAAGTGGCACCGAGTCGGTGCGGGGCTGTGGTTTAGTGGTATAATATTCCCTTAGCATGGGAGAGGtCCGGGGTTCGATTCCCCGCAGCTCCAGTATACGGCAAAGTGAGGGGGTTTGgagaccTA	Cloning gBlock for pGY56/pGY77
104_gBlocks	ATggtctcCGTATGAACCAAGAGGGTTTTAGAGCTAGAAATAGCAAGTTAAAATAAGGCTAGTCCGTTATCAACTTGAAAAAGTGGCACCGAGTCGGTGCGGCCTGCTGGCCCAATGGTAAGGCGCTTGACTACGGATCAAGAGAtTGCAGGTTCGAGTCCTGCGTAGGTCAAAGCCTAATCGAGgagaccTA	Cloning gBlock for pGY76
105_gBlocks	ATggtctcCTCGAATCCACGGGTTTTAGAGCTAGAAATAGCAAGTTAAAATAAGGCTAGTCCGTTATCAACTTGAAAAAGTGGCACCGAGTCGGTGCGGGGCTGTGGTTTAGTGGTATAATATTCCCTTAGCATGGGAGAGGtCCGGGGTTCGATTCCCCGCAGCTCCATGATTCCCACATCTACCATGGTTTGgagaccTA	Cloning gBlock for pGY76
106_gBlocks	ATggtctcCTCCAAATTCGGTGTACGAAGACAAGTTTTAGAGCTAGAAATAGCAAGTTAAAATAAGGCTAGTCCGTTATCAACTTGAAAAAGTGGCACCGAGTCGGTGCGGGGCAATGGCGCATCTGGGAGCGCGTCAGACTGAAGATCTGGAGGtGGCCGGTTCAAGCCCGGCTTGCCCCAGGTGTTGATGGTACGgagaccTA	Cloning gBlock for pGY77
107_gBlocks	ATggtctcCGTACATACGGGTTTTAGAGCTAGAAATAGCAAGTTAAAATAAGGCTAGTCCGTTATCAACTTGAAAAAGTGGCACCGAGTCGGTGCGGCCTGCTGGCCCAATGGTAAGGCGCTTGACTACGGATCAAGAGAtTGCAGGTTCGAGTCCTGCGTAGGTCACAGCAGCAAGACGGgagaccTA	Cloning gBlock for pGY77
120_gBlocks	ATggtctcCTCCAAATTCGGTGTACGAAGACAAGTTTTAGAGCTAGAAATAGCAAGTTAAAATAAGGCTAGTCCGTTATCAACTTGAAAAAGTGGCACCGAGTCGGTGCGGGGCAATGGCGCATCTGGGAGCGCGTCAGACTGAAGATCTGGAGGtGGCCGGTTCAAGCCCGGCTTGCCCCATGATTCCCACATCTACCATGGTTTGgagacc	Cloning gBlock for pGY108
121_gBlocks	ATggtctcCTCCATGGAATGTCATGTGACCCAGGTTTTAGAGCTAGAAATAGCAAGTTAAAATAAGGCTAGTCCGTTATCAACTTGAAAAAGTGGCACCGAGTCGGTGCGGGGCAATGGCGCATCTGGGAGCGCGTCAGACTGAAGATCTGGAGGtGGCCGGTTCAAGCCCGGCTTGCCCCATTGGCGTTCAAAGATGgagaccTA	Cloning gBlock for pGY109
122_gBlocks	ATggtctcCAGATCTACGGTTTTAGAGCTAGAAATAGCAAGTTAAAATAAGGCTAGTCCGTTATCAACTTGAAAAAGTGGCACCGAGTCGGTGCGGGGCTGTGGTTTAGTGGTATAATATTCCCTTAGCATGGGAGAGGtCCGGGGTTCGATTCCCCGCAGCTCCATGATTCCCACATCTACCATGGTTTGgagaccTA	Cloning gBlock for pGY109
144_gBlocks	ATggtctcCTCCATAATTTCTACTaagTGTAGATTTCTTGCGATTTGTACGAATTCGGGGGCAATGGCGCATCTGGGAGCGCGTCAGACTGAAGATCTGGAGGtGGCCGGTTCAAGCCCGGCTTGGgagaccTA	Cloning gBlock for pGY158
145_gBlocks	ATggtctcCCTTGCCCCATAATTTCTACTaagTGTAGATGGATACGATTGAGATGGTGTCTGGGCCTGCTGGCCCAATGGTAAGGCGCTTGACTACGGATCAAGAGAtTGCAGGTTCGAGTCCTGCGTAGGTCATGTCGgagaccTA	Cloning gBlock for pGY158
147_gBlocks	ATggtctcCTCCATAATTTCTACTaagTGTAGATTCAACCGGGCGTTAGATTGCGCTGGGGCAATGGCGCATCTGGGAGCGCGTCAGACTGAAGATCTGGAGGtGGCCGGTTCAAGCCCGGCTTGCCCCATAATTTCTAGgagaccTA	Cloning gBlock for pGY175
148_gBlocks	ATggtctcCTCTACTaagTGTAGATCGAACCGCGTACCCTTCCACCCAGGCCTGCTGGCCCAATGGTAAGGCGCTTGACTACGGATCAAGAGAtTGCAGGTTCGAGTCCTGCGTAGGTCATAATTTCTACTaagTGGgagaccTA	Cloning gBlock for pGY175
149_gBlocks	ATggtctcCagTGTAGATGCGGCTCTGGCGAATCAAGTTGAGGTCCCATAGCTCAGTTGGTtAGAGCGTGACGCTAATAACGTCAAAGtCGAGGGTTCGAGCCCCTCTGGGACCATAATTTCTACTaagTGTAGATGCCGGTGATTCTGCCTCACTTTCGGCAAGATGGCCGAGTTGGTccAAGGCGTCAGGTTAAGGTCCACCTTAATACCCAGCTTCACAGCTTCCTGATCATCGTAAGATGGCGTGGGTTCGAATCCCACTCTTGTCATGTCGgagaccTA	Cloning gBlock for pGY175
150_gBlocks	ATggtctcCTCCATAATTTCTACTaagTGTAGATTCAGGCCAATGTATACTGCTGTCGGGGCAATGGCGCATCTGGGAGCGCGTCAGACTGAAGATCTGGAGGtGGCCGGTTCAAGCCCGGCTTGCCCCATAATTTCTAGgagaccTA	Cloning gBlock for pGY176
151_gBlocks	ATggtctcCTCTACTaagTGTAGATCCATCCCCCTCGCGCAACCCAATGGCCTGCTGGCCCAATGGTAAGGCGCTTGACTACGGATCAAGAGAtTGCAGGTTCGAGTCCTGCGTAGGTCATAATTTCTACTaagTGGgagaccTA	Cloning gBlock for pGY176
152_gBlocks	ATggtctcCagTGTAGATCTGGCGTGGACGGGTATACAACAGGTCCCATAGCTCAGTTGGTtAGAGCGTGACGCTAATAACGTCAAAGtCGAGGGTTCGAGCCCCTCTGGGACCATAATTTCTACTaagTGTAGATGCGCTTGAATACTCAGCCCAAGCGGCAAGATGGCCGAGTTGGTccAAGGCGTCAGGTTAAGGTCCACCTTAATACCCAGCTTCACAGCTTCCTGATCATCGTAAGATGGCGTGGGTTCGAATCCCACTCTTGTCATGTCGgagaccTA	Cloning gBlock for pGY176
153_gBlocks	ATggtctcCTCCATAATTTCTACTaagTGTAGATCCATGAGTAGATATGCCCATCGCGGGGCAATGGCGCATCTGGGAGCGCGTCAGACTGAAGATCTGGAGGtGGCCGGTTCAAGCCCGGCTTGCCCCATAATTTCTAGgagaccTA	Cloning gBlock for pGY178
154_gBlocks	ATggtctcCTCTACTaagTGTAGATATATATGACTGGACCACATTCTGGGCCTGCTGGCCCAATGGTAAGGCGCTTGACTACGGATCAAGAGAtTGCAGGTTCGAGTCCTGCGTAGGTCATAATTTCTACTaagTGGgagaccTA	Cloning gBlock for pGY178
155_gBlocks	ATggtctcCagTGTAGATCCTCTATTTGCTCCACTTCTCGAGGTCCCATAGCTCAGTTGGTtAGAGCGTGACGCTAATAACGTCAAAGtCGAGGGTTCGAGCCCCTCTGGGACCATAATTTCTACTaagTGTAGATGTGATGTTCCGGGTGATTTGGCCGGCAAGATGGCCGAGTTGGTccAAGGCGTCAGGTTAAGGTCCACCTTAATACCCAGCTTCACAGCTTCCTGATCATCGTAAGATGGCGTGGGTTCGAATCCCACTCTTGTCATGTCGgagaccTA	Cloning gBlock for pGY178
156_gBlocks	ATggtctcCTCCAAGGTCAACAATAGTCAAGTGGTTTTAGAGCTAGAAATAGCAAGTTAAAATAAGGCTAGTCCGTTATCAACTTGAAAAAGTGGCACCGAGTCGGTGCGGGGCAATGGCGCATCTGGGAGCGCGTCAGACTGAAGATCTGGAGGtGGCCGGTTCAAGCCCGGCTTGCCCCAAGGCGGAACAACGGGgagaccTA	Cloning gBlock for pGY177
157_gBlocks	ATggtctcCACGGTCACTGGTTTTAGAGCTAGAAATAGCAAGTTAAAATAAGGCTAGTCCGTTATCAACTTGAAAAAGTGGCACCGAGTCGGTGCGGCCTGCTGGCCCAATGGTAAGGCGCTTGACTACGGATCAAGAGAtTGCAGGTTCGAGTCCTGCGTAGGTCACCTTCGGTAGAGgagaccTA	Cloning gBlock for pGY177
158_gBlocks	ATggtctcCTAGAGTAACGAGGGTTTTAGAGCTAGAAATAGCAAGTTAAAATAAGGCTAGTCCGTTATCAACTTGAAAAAGTGGCACCGAGTCGGTGCGGGGCTGTGGTTTAGTGGTATAATATTCCCTTAGCATGGGAGAGGtCCGGGGTTCGATTCCCCGCAGCTCCAAATTAGCAAACAACGCCGAGGTTTGgagaccTA	Cloning gBlock for pGY177
