## Supplemental Table S2 for "CRISPR-Cas9/Cas12a Systems for efficient genome editing and large genomic fragment deletions in *Aspergillus niger*"

### Sheet: Sheet1
Table S2. All DNA oligos used in this study.
Name	Sequence	Purpose
11_F	GACCAATGACAAGACTCTGTGGGT	Genotyping of pGY5/ pGY6
12_R	TCTTCTTCCCCTCCGCAGTGAC	Genotyping of pGY5/ pGY6
211_F	ATGGAGGGTCCATCTCGTG	Genotyping of albA
214_R	GAGTGGCGCTACTCGAGAT	Genotyping of albA
212_R	CCTTGACTGCACCATACAC	Genotyping of pGY42
224_F	CCTGGAACACGCTAGTCTAG	Genotyping of pGY56/pGY175
225_R	TGTCGAGCCTGAGGAGATAG	Genotyping of pGY56
307_R	CAGAAGGAATGTCCACTCCA	Genotyping of pGY76/pGY109
308_F	CACACATTCAATGGTGCAGC	Genotyping of pGY76
310_F	CAATGAAGCGCTTGAGGTTC	Genotyping of pGY77/pGY108/pGY158/pGY176
311_R	AATGCATATGCACAATTGCG	Genotyping of pGY77/pGY176
306_R	CTGTAGAATGGGTTCGGTACT	Genotyping of pGY108/pGY175
403_F	GCCCACCTACAATGCTATCA	Genotyping of pGY109
429_R	TCTACGTTATTCACGCTCCC	Genotyping of pGY158
464_F	GTACTGCACTGTCCAATGAC	Genotyping of pGY177/pGY178
465_R	CACAAGGCACATGATGTTTG	Genotyping of pGY177/pGY178
72_F	GATCACATAGATGCTCGGTTG	Colony PCR and sequencing for verifying all gRNA arrays
10_R	CTTTGCTTTTCCCGAACTTG	Colony PCR and sequencing for verifying all gRNA arrays
217_F	AGTATCTGAGCACTTCTCCC	Sequencing for pGY53
218_F	GTCGAGGATTTCTTCGAGG	Sequencing for pGY53
219_F	GAAGGATCTGCTCGATTCC	Sequencing for pGY53
220_F	CGAAGAGGGCAAGCTCTA	Sequencing for pGY53
221_F	CTGAACTCCGGCTTCAAGAA	Sequencing for pGY53
222_R	CAACATTGGCTTTACGGGAA	Sequencing for pGY53
87_F	CCCTGCCTCTGGTCAGTTGGGATCACATAGATGCTCGGTTG	Cloning for pGY18
68_R	AAACGATTTCACCAGTCTCGCCGTTAGTTTCAATCAAAGGTCGCTTACG	Cloning for pGY18
69_F	AACGGCGAGACTGGTGAAAT	Cloning for pGY18
26_R	TTGGAGCCGAAATCCGCATGGACTCTGCTAAGCTATTCTTCTG	Cloning for pGY18
70_F	CATGCGGATTTCGGCTCCAAAGTAGATGCCGACCGATCC	Cloning for pGY18
86_R	CCCTGCCTCTGGTCAGTTGGAGCAATGTACCCTGTGAGTC	Cloning for pGY18
162_F	GGGAGAAGTGCTCAGATACT	Cloning for pGY53
216_R	GGTTCGATTCCCCGCAGCTCCAGGAGACCATGGTCTCCTGTCAATTTTTACACTTGATGT	Cloning for pGY53
165_R	CTGAGCGGACATTCGATTT	Cloning for pGY53
186_F	ATGTCTTGAATCGCGCATTG	Cloning for pGY53
